# Marsupial limb patterning redefines the necessity of lateral plate mesoderm subdivision for limb formation

**DOI:** 10.1101/2024.12.19.626501

**Authors:** Axel H Newton, Alexandra Leggatt, Ella R Farley, Karen E Sears, Aidan MC Couzens, Sara Ord, Andrew J Pask

**Affiliations:** The School of BioSciences, University of Melbourne, Victoria, Australia, 3000; Department of Ecology and Evolutionary Biology, University of California, Los Angeles, CA 90095; Colossal BioSciences, Dallas, Texas, USA

**Keywords:** LPM, heterochrony, heterotopy, somatic, splanchnic, marsupial

## Abstract

The tetrapod limb has long served as a model for elucidating molecular and cellular mechanisms driving tissue patterning, development and evolution. While significant advances have been made in understanding the drivers of limb initiation, outgrowth, and patterning, the early morphogenetic processes that transform the lateral plate mesoderm (LPM) into limb fields remain less resolved. Marsupial mammals provide a unique opportunity to investigate these foundational processes due to their accelerated forelimb development, driven by the functional demands of altricial neonates to crawl into the pouch at birth. Heterochronic formation of the forelimbs occurs prior to development of other surrounding structures, offering unparalleled insights into the plasticity of limb field specification. Here, we reveal that marsupial limb initiation and outgrowth bypasses physical subdivision of the LPM, a process previously considered critical for tetrapod limb formation. Instead, limb development proceeds through early activation of LPM-associated genes and proliferation before coelom formation, demonstrating remarkable morphogenetic plasticity. This evolutionary adaptation enables heterochronic limb development, redefining conserved processes to meet extreme functional constraints. These findings challenge previous models of tetrapod limb specification, highlighting the evolutionary plasticity of limb patterning mechanisms and reshaping our understanding of how selective pressures influence foundational developmental events.
