## Supplementary material for "Marsupial limb patterning redefines the necessity of lateral plate mesoderm subdivision for limb formation": Table 2

### Sheet: Sheet1
Antibody target	Dilution	Species	Antibody number	Source
TWIST1	1:100	Mouse	AB50887	Abcam
FOXF1	1:100	Goat	AF4798	R&D Systems
SNAIL2	1:200	Rabbit	C19G7	Cell Signalling Technology
E-Cadherin	1:200	Mouse	AB76055	Abcam
N-cadherin	1:200	Mouse	610920	BD Biosciences
Vimentin	1:100	Mouse	AB8069	Abcam
Laminin	1:200	Rabbit	AB11575	Abcam
Fibronectin	1:400	Mouse	MA5-11981	Thermo-fisher
Zo-1	1:500	Rabbit	40-2200	Thermo-fisher
Phospho-Histone H3 (Ser10) - PHH3	1:100	Rabbit	9701	Cell Signaling Technology
Phalloidin	1:1000	iFluor 488 conjugate	AB176753	Abcam
